# Body dissatisfaction shapes time perception and interoception interplay

**DOI:** 10.1101/2024.10.21.619381

**Authors:** Anna Rusinova, Maria Volodina, Kristina Terenteva, Vladimir Kosonogov

**Affiliations:** Center for Bioelectric Interfaces, HSE University, Moscow, Russian Federation; Federal Center for Brain and Neurotechnologies of the Federal Medical and Biological Agency, Moscow, Russian Federation; Institute for Cognitive Neuroscience, HSE University, Moscow, Russian Federation

**Keywords:** Time Perception, Emotion, Interoception, Awareness, Heart Rate, Body Image

## Abstract

This study explores the relationship between emotions, physiological responses, interoception, and time perception. We also aimed to understand how body dissatisfaction influences this interplay. Participants (N = 40) watched videos designed to evoke positive, neutral, and negative emotions while their heart rate was monitored via electrocardiography.

Our findings indicate that video duration perception varied depending on emotional content. Negative and neutral videos were perceived as shorter, while positive videos were estimated more accurately. Negative emotions were linked to a decrease in heart rate, suggesting a “freeze response,” while positive and neutral content did not significantly affect heart rate.

A significant correlation between heart rate and time perception was observed in participants with a normal body image, indicating that heart rate might serve as an internal clock. However, this correlation was absent in those with body image dissatisfaction, implying a weakened link between physiological states and time perception. Additionally, a strong negative correlation between heart rate and interoceptive accuracy was found in participants with body image dissatisfaction.

The results suggest that body image dissatisfaction disrupts the integration of emotional and physiological signals, affecting how we perceive and understand our internal bodily sensations and emotions.
