## Supplementary Table for "Body dissatisfaction shapes time perception and interoception interplay"

### Sheet: all
video ID	valence (1-9), mean	arousal (1-9), mean	valence, SD	arousal, SD	category	no. of raters	duration, s	link	video timeline
156	2.43333	6.4	1.85363	1.2393	negative	30	60	Movie (Jojo Rabbit)	1:18.30-1:19.30
39	2.43333	6.06667	2.24377	0.901598	negative	30	60	https://youtu.be/OInh0tIM8ds?t=365	6:05-7:05
58	2.43333	5.9	2.31986	1.63668	negative	30	61	https://youtu.be/Mr2KkLoL8Mo?t=335	5:35-6-36
47	2.43333	6.13333	1.67714	1.14731	negative	30	60	https://youtu.be/1m7q8GpGpJ0?t=230	3:50-4:50
43	2.53333	5.83333	2.27916	1.73658	negative	30	60	https://youtu.be/OInh0tIM8ds?t=721	12:01-13:01
57	2.53333	6.36667	3.11796	2.52445	negative	30	60	https://youtu.be/FqdE8y14sxE?t=220	3:40-4:40
70	2.6	5.8	2.25799	1.72024	negative	30	63	Movie (Prometheus)	1:24.15-1:25.18
186	2.66667	5.73333	2.25799	1.34935	negative	30	65	https://youtu.be/70RCrOJ9_p8?t=57	0:57-2:02
119	2.73333	5.7	2.13982	1.78002	negative	30	60	https://vk.com/video-37948240_167173495	0:00-1:00
85	2.8	5.63333	2.35412	1.73074	negative	30	61	https://youtu.be/qKpLOfgwpsU?t=28	0:28-1:29
55	2.8	6.06667	2.12943	1.66103	negative	30	60	https://dzen.ru/video/watch/61dd730475c0aa5bcfd3bb7f?f=video&utm_referer=yandex.ru	0:06-1:06
128	2.86667	5.93333	2.77657	2.09816	negative	30	60	https://www.youtube.com/watch?v=BAafj--lRW0&t=26s	0:00-0:40+1:12-1:32
41	4.43333	4	2.27538	1.72175	neutral	30	61	https://www.youtube.com/watch?v=fBqjDEwC1M4	14:50-15:51
106	4.56667	3.53333	1.82484	0.72408	neutral	30	62	https://youtu.be/GC29oAMn70o?t=99	1:39-2:41
185	4.56667	4.03333	2.04385	1.63625	neutral	30	60	https://youtu.be/1UHKvcMfJGU	0:00-0:30 (x2 loop)
94	4.73333	5.2	2.36143	1.96793	neutral	30	60	https://youtu.be/LWOb8k0kbXY	0:00-1:00
8	4.8	3.3	2.04686	1.08091	neutral	30	60	https://www.youtube.com/watch?v=ZZngaztlz8o&ab_channel=TRAINS24	2:39-3:39
4	4.83333	2.63333	1.80312	0.538095	neutral	30	60	https://www.youtube.com/watch?v=zjh9xS2EFkY	0:00-1:00
120	4.96667	3.6	1.54489	1.17972	neutral	30	60	https://youtu.be/NyeOIaG1C5U	0:00-1:00
1	5	3.03333	1.63626	0.865314	neutral	30	64	https://www.youtube.com/watch?v=TnEvxiwR1ag	2:00-3:04
211	5.13333	4.4	1.85695	1.38895	neutral	30	61	https://youtu.be/1mIM-wZiBck?t=17	0:17-1:18
9	5.16667	3.36667	1.91828	1.22631	neutral	30	60	https://www.youtube.com/watch?v=mOzMsaIReyA&ab_channel=%D0%98%D1%80%D0%B8%D0%BD%D0%B0%D0%94%D1%83%D0%B3%D0%B8%D0%BD%D0%B5%D1%86	0:11-1:11
11	5.16667	4.53333	2.30869	1.48644	neutral	30	60	https://www.youtube.com/watch?v=TsdzbF4uiaA&ab_channel=VIPAKLtd	0:11-1:11
173	5.26667	4.1	2.05946	1.30541	neutral	30	62	https://www.youtube.com/watch?v=qPI3L28na-A	0:11-0:26 (compiled)
125	7.16667	5.96667	2.16044	1.53655	positive	30	61	https://youtu.be/20Ap1kH8wuU?t=63	1:03-2:04
149	7.2	5.73333	2.28994	1.65494	positive	30	63	https://youtu.be/yxS6or7fpvg	0:00-1:03
15	7.2	5.3	2.3853	1.5498	positive	30	61	https://youtu.be/uCNWuSbPnt4?t=220	3:40-4:41
81	7.2	5.9	2.09327	1.81941	positive	30	60	https://youtu.be/Brc9WRd6yKg	0:00-1:00
13	7.23333	5.93333	2.03055	1.22635	positive	30	60	https://www.youtube.com/watch?v=egW6BZAjfuE	8:09-9:09
130	7.26667	5.93333	1.79147	1.14513	positive	30	62	https://youtu.be/y3zv2O0b4rA?t=17	0:17-1:19
163	7.36667	5.9	1.95264	1.30549	positive	30	60	https://videezy.com/	0:00-1:00
72	7.43333	6.46667	1.97147	1.29566	positive	30	60	https://www.youtube.com/watch?v=1mf06IwdpVM	0:00-1:00
79	7.46667	6.13333	1.93363	1.54525	positive	30	62	https://youtu.be/Mx_7uZhKL84?t=38	0:38-1:40
21	7.56667	5.96667	2.15015	1.29566	positive	30	60	https://youtu.be/1oM3Q6vNgtM	0:00-1:00
74	7.66667	6.23333	1.82687	1.42511	positive	30	60	https://youtu.be/BK65XwvEdh0	0:00-1:00
86	7.8	6.8	1.68812	1.02212	positive	30	61	https://youtu.be/8rSH8-pbHZ0?t=7	0:07-1:09

### Sheet: men
video ID	valence (1-9), mean	arousal (1-9), mean	valence, SD	arousal, SD
156	3.27273	5.36364	1.27208	1.91169
39	2.63636	5.09091	0.924416	2.54773
58	3.14286	6.14286	1.46385	2.60951
47	3.28571	4.85714	1.25357	2.1157
43	2.8	3.8	1.09545	2.16795
57	1.66667	7	0.816497	2.09762
70	3.5	6.33333	2.88097	2.06559
186	3	4.90909	1.34164	2.58668
119	2.85714	5.28571	1.67616	1.79947
85	4.45455	4.45455	1.63485	2.0181
55	2.55556	6	1.23603	1.73205
128	3.45455	5.90909	2.6968	3.08073
41	5.18182	3.81818	1.72152	2.44206
106	4.4	2.4	0.894427	1.67332
185	4.71429	3.71429	1.1127	1.49603
94	4	4.45455	1.48324	2.65946
8	5.09091	3.27273	1.04447	1.67874
4	4.81818	2.45455	0.750757	1.91644
120	5.14286	3.14286	0.899735	1.46385
1	5.18182	3.18182	0.603023	1.47093
211	5.55556	4.66667	1.33333	1.41421
9	5.6	3.2	1.34164	1.78885
11	4.55556	5	1.13039	2.23607
173	5.44444	4.11111	1.66667	2.57121
125	7.11111	6.55556	2.02759	2.60342
149	6.45455	5.27273	2.16165	2.68667
15	6.5	3.5	1.76068	1.87083
81	6.71429	5.28571	2.21467	1.79947
13	6.81818	5.72727	1.16775	2.24013
130	6.5	5.5	1.04881	1.64317
163	7.09091	5.72727	1.51357	1.90215
72	7.54545	6.72727	1.29334	2.10195
79	7	6.16667	2.09762	1.60208
21	7.27273	5.45455	1.55505	2.11488
74	7	5.18182	1.73205	1.83402
86	7.81818	7.18182	1.07872	1.77866

### Sheet: women
video ID	valence (1-9), mean	arousal (1-9), mean	valence, SD	arousal, SD
156	1.94737	7	0.97032	1.63299
39	2.31579	6.63158	1.45498	1.83214
58	2.21739	5.82609	1.65025	2.22899
47	2.17391	6.52174	0.984063	1.3774
43	2.48	6.24	1.8735	2.0672
57	2.75	6.20833	2.75444	3.29663
70	2.375	5.66667	1.24455	2.27781
186	2.47368	6.21053	1.46699	1.93158
119	2.69565	5.82609	1.81996	2.2085
85	1.84211	6.31579	0.95819	2.31067
55	2.90476	6.09524	1.81397	2.27826
128	2.52632	5.94737	1.86692	2.59216
41	4	4.10526	1.59861	2.18314
106	4.6	3.76	0.707107	1.78606
185	4.52174	4.13043	1.78044	2.15964
94	5.15789	5.63158	2.14121	2.06049
8	4.63158	3.31579	1.06513	2.26207
4	4.84211	2.73684	0.374634	1.75885
120	4.91304	3.73913	1.27611	1.54383
1	4.89474	2.94737	1.10024	1.71509
211	4.95238	4.28571	1.49921	2.02837
9	5.08	3.4	1.18743	1.95789
11	5.42857	4.33333	1.77684	2.33095
173	5.19048	4.09524	1.16701	1.94691
125	7.19048	5.71429	1.32737	1.95302
149	7.63158	6	1.16479	2.13437
15	7.375	5.75	1.52693	2.28891
81	7.34783	6.08696	1.72175	2.13015
13	7.47368	6.05263	1.26352	1.95714
130	7.45833	6.04167	1.14129	1.80529
163	7.52632	6	1.21876	2.10819
72	7.36842	6.31579	1.34208	2.1616
79	7.58333	6.125	1.41165	2.00678
21	7.73684	6.26316	1.14708	2.23214
74	8.05263	6.84211	1.12909	1.64192
86	7.78947	6.57895	1.03166	1.67716
